# Genome-wide association study shows developmental robustness control by intestinal maltase via internal environment in *Drosophila*

**DOI:** 10.1101/2025.08.13.669836

**Authors:** Soshiro Kashio, Izumi Enoki, Yuto Yoshinari, Takashi Nishimura, Masayuki Miura

**Affiliations:** Department of Genetics, Graduate School of Pharmaceutical Sciences, The University of Tokyo, 7-3-1 Hongo, Bunkyo-ku, Tokyo 113-0033, Japan; Department of Integrative Bioanalytics, Institute of Development, Aging and Cancer (IDAC), Tohoku University, Sendai 980-8575, Japan; Institute for Molecular and Cellular Regulation, Gunma University, 3-39-15 Showa-machi, Maebashi 371-8512, Japan; Laboratory for Cell Vigor Regulation, National Institute for Basic Biology, Nishigonaka 38, Okazaki, Aichi 444-8585, Japan

## Abstract

Organisms encounter disturbances during development because of genetic variations, environmental shifts, and stochastic noise. However, developmental robustness and canalization buffer these fluctuations to maintain normal development. Nevertheless, understanding the underlying mechanisms that govern this robustness is challenging because of the complex interactions between these factors. In *Drosophila*, the number of scutellar sensory organs (SSO; macrochaetes) derived from the sensory organ precursors (SOPs) in the larval wing disc has been used as a model to study developmental robustness. Although the number of SOPs is strictly regulated by a network of signaling and transcription factors in the imaginal disc, non-intrinsic broader factors such as temperature and energy metabolism additionally influence SSO-number fluctuation. Moreover, the precise molecular mechanisms regulating the systemic control of bristle number remain unknown. In this study, we identify factors controlling bristle robustness by performing genome-wide association studies (GWAS). We observed significant single-nucleotide polymorphisms (SNPs) in the *Maltase* gene cluster and found that the knockdown of *Maltase* genes affected SSO numbers. Furthermore, Maltase-A1(Mal-A1) in the gut regulated insulin signaling systemically, thereby affecting SSO-number fluctuation. These results suggest that Mal-A1 contributes to robustness by modulating glucose availability and *Drosophila* insulin-like peptide 3 (dilp3) level, which affects the SOPs in a nonautonomous manner. This study presents the molecular basis of nutritional regulation of developmental robustness and highlights Maltase as a key mediator.
