## Supplementary material for "Genome-wide association study shows developmental robustness control by intestinal maltase via internal environment in *Drosophila*": Table 1

### Sheet: Table1
	p-value	gene	RNAi stock	1st screening					2nd screening					RNAi stock	3rd screening
				Ctrl (UAS line)		da>RNAi			Ctrl (UAS line)		da>RNAi				Ctrl (UAS line)		da>RNAi
				n	average	n	average		n	average	n	average			n	average	n	average
	7.708e-11	Nipped-A	N2905R-3	31	4	0	Lethal	×
	3.988e-10	Sgsh	V16897	10	4	56	4
	1.934e-09	Cirl	V100749	87	4.02299	53	4.07547
	6.8e-09	CG17855	N17855R-1	13	4	17	4
	1.068e-08	CG1688	V30270			0	Lethal	×
	4.575e-08	Iris	N4715R-3	52	4	6	4
	6.445e-08	foi	V10102	57	4.01754	0	Lethal	×
	6.692e-08	futsch	V28524	Lethal				×
	7.665e-08	CG31690	V43813	17	4	22	4.09091
	8.712e-08	mRNA-cap	V108809	43	4.02326	0	Lethal	×
	1.656e-07	sdc	N10497Rb-1	45	4.06667	0	Lethal	×
	1.77e-07	CG42260	V11816	96	4.01042	66	4.0303
	2.452e-07	Best2	N10173R-1	43	4.02326	64	4.01562
	2.831e-07	Doc2	V37634	10	4.1	26	4	↓	18	4	23	4
	3.093e-07	mew	N1771R-1	56	4	79	4.01266
	3.315e-07	cv-2	V2938	17	4.05882	36	4.33333	↑	31	4.03226	43	4.44186	↑	V109915	27	4.11111	68	4.13235
	3.446e-07	tlk	N2829R-1	13	3.84615	0	Lethal	×
	3.446e-07	Rala	N2849R-1	32	4.0625	32	4	↓	38	4	20	4
	3.453e-07	Faf	HMJ21234	Unavailable				×
	3.859e-07	Dgk	V38239			0	Lethal	×
	4.633e-07	mbl	V28732	52	4	34	4
	6.711e-07	psq	N2368R-1	49	4	1	4
	6.83e-07	CG3036	N3036R-1	40	4	0	Lethal	×
	7.638e-07	Cyp4e2	V49044	53	4.01887	35	4.02857
	7.887e-07	CG4577	V37830	47	4.06383	0	Lethal	×
	8.46e-07	Ac13E	N9210R-2	25	4	15	4
	9.944e-07	Blimp-1	N5249R-2	26	4	0	Lethal	×
	1.154e-06	sxc	V18610	21	4.14286	0	Lethal	×
	1.318e-06	Mal-A2	B53017	Lethal				×
	1.321e-06	CG12484	N12484R-1	15	4.06667	12	4	↓	7	4.14286	65	4	↓	B62897	29	4	17	4
	1.469e-06	enok	V37526	14	4.21429	67	4.0597	↓	30	4.1	40	4.05	↓	B29518			0	Lethal	×
	1.609e-06	otk	N8967R-4	22	4.04545	54	4	↓	25	4	32	4.03125
	1.829e-06	tow	V38831	53	4	4	4.25	↑	52	4.09615	78	4
	1.829e-06	CG10077	B32388	26	4	45	4
	1.932e-06	sens-2	V21386	Lethal				×
	2.026e-06	Lcp2	V12536	45	4.26667	52	4.07692
	2.026e-06	Lcp3	HMJ21460	43	4	27	4
	2.026e-06	Oatp30B	N3811R-1	38	4	21	4
	2.15e-06	Mal-A1	V15789	8	4.125	49	4.08163	↓	32	4.0625	62	4	↓	V106220	56	4.03571	37	4	↓
	2.15e-06	Cyp4e1	V4018	7	4	28	4
	2.216e-06	rg	V107056	73	4.63014	3	5	↑	26	4.57692	0	Lethal	×
	2.236e-06	Mal-A5	V43151	32	4	0	Lethal	×
	2.237e-06	Cyp4ad1	V108486	8	4	20	4
